# Symbiont effectors modulate plant signalling to increase host stress resilience

**DOI:** 10.64898/2026.08.17.744369

**Authors:** Laura Rehneke, Rory Osborne, Silke Lehmann, Yingqi Zhang, Jemma Roberts, Stefan Altmann, Eva Köpff, Ruth Eichmann, Pascal Falter-Braun, Weixing Shan, Patrick Schäfer

## Abstract

Plant colonizing mutualistic symbionts confer beneficial effects to their hosts, which often includes increased growth, and biotic and abiotic stress resilience. How these benefits are activated on a molecular level is mostly unknown. Here, we describe effector candidates of the fungal symbiont *Serendipita indica* (*Si*), which modulate plant stress signalling pathways. By analyzing the *Si* effector interactome, we reveal frequent targeting of stress related host proteins, which are linked to the identified effector signalling functions. Moreover, functional data indicate that *Si* effectors modulate abiotic stress response of Arabidopsis, as well as resistance to pathogen infection. Analysis of symbiont effectors might not only uncover previously unreported molecular mechanisms that increase plant fitness but might also be used to identify potential genetic traits for crop improvement under changing climates.
