## Supplemental table 1 for "Symbiont effectors modulate plant signalling to increase host stress resilience"

### Sheet: Supplementary Table1
Supplementary Table 1. SIEC function in protoplasts
Worksheet	Details
Initial stress marker screen	Initial screen of all 106 effectors against 4 stress pathways (multiplied ratios)
Confirmation stress screen	Validation of the top 10 inducers/suppressors of respective SIECs against respective stress pathways in protoplasts

### Sheet: initial protoplast screen
	DREB2a/heat		HSP81.1 / heat		PHI1 / flg22		FRK1 / flg22
SIEC	SIEC (treated) / ev (treated)	SIEC (mock) / ev (mock)	SIEC (treated) / ev (treated)	SIEC (mock) / ev (mock)	SIEC (treated) / ev (treated)	SIEC (mock) / ev (mock)	SIEC (treated) / ev (treated)	SIEC (mock) / ev (mock)		SIEC	DREB2a/heat	HSP81.1 / heat	PHI1 / flg22	FRK1 / flg22
pEG201 ev	1	1	1	1	1	1	1	1		pEG201 ev	1	1	1	1
SIEC3	2.52048	3.36536	1.3785	6.03819	0.827056	0.694968	0.249927	0.432665		SIEC3	8.48231	8.32362	0.574777	0.108135
SIEC4	0.998438	0.97319	0.730793	0.522839	0.685342	1.27255	0.637126	0.954951		SIEC4	0.97167	0.382087	0.872131	0.608424
SIEC6	0.874647	1.09719	0.785511	0.817689	0.984279	1.26937	0.949769	0.92909		SIEC6	0.959651	0.642304	1.24941	0.882421
SIEC7	1.21179	1.88134	1.04419	1.84142	0.751598	1.0433	0.897654	0.87444		SIEC7	2.27979	1.92279	0.784142	0.784945
SIEC8	1.0751	1.39616	1.35653	0.943122	0.872566	0.88534	0.807214	0.891413		SIEC8	1.50101	1.27937	0.772517	0.71956
SIEC10	15.1849	15.2344	1.16725	4.96529	6.95194	15.3184	1.42426	7.31454		SIEC10	231.333	5.79573	106.493	10.4178
SIEC11	0.806696	0.944252	0.780851	0.817456	0.932525	0.986316	0.882132	1.22829		SIEC11	0.761725	0.638311	0.919764	1.08351
SIEC12	0	0	0	0	0	0	0	0		SIEC12
SIEC14	1.0445	1.44991	0.754737	1.0626	0.812952	0.862166	0.894309	0.875344		SIEC14	1.51443	0.801985	0.7009	0.782828
SIEC15	0.839486	1.37677	0.909193	0.986526	1.05489	0.986312	0.812445	0.623584		SIEC15	1.15578	0.896942	1.04045	0.506628
SIEC16	0.883621	0.926877	0.534706	0.602285	1.42676	1.13351	0.683815	0.818265		SIEC16	0.819008	0.322045	1.61725	0.559542
SIEC17	0.709513	1.2046	0.478748	0.845221	0.86649	0.463246	0.714348	0.73325		SIEC17	0.854676	0.404648	0.401398	0.523796
SIEC19	1.35098	1.81028	1.5429	2.61798	0.847185	0.678819	0.421243	0.594532		SIEC19	2.44566	4.03927	0.575085	0.250442
SIEC20	1.29099	1.26188	0.742783	1.15402	0.696414	0.649853	0.574252	0.530486		SIEC20	1.62908	0.857187	0.452567	0.304633
SIEC21	1.13867	1.93586	0.978181	1.18887	0.880032	0.834355	0.816157	1.1652		SIEC21	2.2043	1.16293	0.734259	0.950984
SIEC24	1.65132	2.47659	0.952825	1.88203	0.631341	0.757195	0.627772	0.746375		SIEC24	4.08964	1.79324	0.478048	0.468553
SIEC25	0.804369	0.948389	0.526233	1.01472	0.740166	0.923674	0.43767	0.51579		SIEC25	0.762855	0.533978	0.683672	0.225746
SIEC26	1.3928	1.98027	0.691011	0.765351	1.13669	1.16754	0.983973	1.03568		SIEC26	2.75811	0.528867	1.32712	1.01908
SIEC27	1.17067	1.53343	1.20627	1.19407	0.994512	0.932094	0.919837	0.994694		SIEC27	1.79514	1.44037	0.926979	0.914957
SIEC30	0	0	0	0	0.477634	0.973175	0	1.07619		SIEC30			0.464821	1.07619
SIEC31	1.52406	1.80103	1.77095	3.51397	0.962677	0.973533	1.12052	1.41277		SIEC31	2.74488	6.22308	0.937198	1.58304
SIEC33	3.68889	4.12245	1.69217	5.17442	1.17522	1.14203	1.23658	1.42565		SIEC33	15.2073	8.75603	1.34214	1.76294
SIEC35	2.98312	3.66067	0.422155	2.55818	0.750113	0.873152	0.338128	0.45698		SIEC35	10.9202	1.07995	0.654962	0.154518
SIEC36	1.49925	1.48381	0.985212	2.2434	0.699131	0.758016	0.640807	0.695927		SIEC36	2.2246	2.21023	0.529952	0.445954
SIEC37	1.04419	1.06641	1.81233	0.998579	1.00176	1.12856	0.953922	1.24345		SIEC37	1.11354	1.80975	1.13055	1.18615
SIEC39	1.26676	1.65193	0.69697	0.916809	1.17505	1.27195	0.895075	1.19138		SIEC39	2.09261	0.638988	1.49461	1.06638
SIEC40	1.51928	2.00579	1.26235	1.70071	0.789749	1.05077	0.915485	1.24366		SIEC40	3.04735	2.14689	0.829845	1.13855
SIEC45	2.12452	2.76504	1.12377	2.75423	0.636438	0.825206	0.578224	0.941095		SIEC45	5.8744	3.09511	0.525193	0.544164
SIEC46	0.72168	1.17093	1.71075	3.62903	1.10486	0.873542				SIEC46	0.84504	6.20835	0.965137
SIEC47	0.879659	0.694352	0.428174	0.766133	0.715989	0.861345	0.887348	0.922034		SIEC47	0.610793	0.328038	0.616714	0.818165
SIEC48	0.57165	0.728	0.553916	0.980399	0.619379	0.687211	1.13555	0.908044		SIEC48	0.416161	0.543059	0.425644	1.03113
SIEC49	0.837912	1.29005	1.24802	3.73754	1.3644	1.31797	1.29089	1.12265		SIEC49	1.08095	4.66453	1.79824	1.44922
SIEC50	0.752668	0.934273	0.416063	0.816723	0.613688	0.767315	0.97762	0.804727		SIEC50	0.703197	0.339808	0.470892	0.786717
SIEC52	0.578601	0.79238	0.555887	1.01712	1.04126	0.671893	1.00949	0.849499		SIEC52	0.458472	0.565406	0.699613	0.857562
SIEC54	0.718751	0.854771	0.781217	1.02764	0.522704	0.699027	0.842703	0.856767		SIEC54	0.614368	0.802808	0.365384	0.722001
SIEC55	0.857028	1.21317	0.766008	2.419	1.26829	2.36315	1.14152	0.959953		SIEC55	1.03972	1.85297	2.99715	1.09581
SIEC56	0.61968	0.846751	0	0	0	0	1.17785	0.954162		SIEC56	0.524715			1.12386
SIEC57	0.969208	1.09012	0.760746	0.803344	0.914694	0.861008	1.13552	0.987276		SIEC57	1.05655	0.611141	0.787559	1.12107
SIEC58	0.866892	0.876196	1.08162	0.900653	0.835896	0.966869	1.09386	0.878584		SIEC58	0.759567	0.974165	0.808202	0.961049
SIEC59	1.08864	0.984837	1.01971	1.17336	0.907664	0.732298	0.824001	0.684991		SIEC59	1.07214	1.19649	0.66468	0.564434
SIEC62	1.4888	1.80106	0	0	1.0036	1.43996	1.1312	0.959339		SIEC62	2.68142		1.44515	1.08521
SIEC63	0.94968	1.05709	1.31569	0.870144	1.35869	1.2256	1.22305	1.22592		SIEC63	1.0039	1.14484	1.66521	1.49937
SIEC64	0.764061	1.26652	1.04384	2.79763	1.20235	1.34366	1.13441	1.00275		SIEC64	0.967702	2.92029	1.61555	1.13753
SIEC65	0	0	0.426234	1.03972	0.247146	0.374881	0.369079	0.720833		SIEC65		0.443166	0.0926503	0.266045
SIEC66	0.917754	1.32379	0.928873	1.18382	0.568873	0.71659	0.835169	0.825546		SIEC66	1.21491	1.09962	0.407649	0.68947
SIEC67	1.009	1.72513	0.513515	1.10358	0.358103	0.376803	0.597108	0.758887		SIEC67	1.74066	0.566704	0.134934	0.453137
SIEC68	0.926051	1.6856	0.927861	1.30344	1.13852	1.20198	0.891542	0.915984		SIEC68	1.56095	1.20941	1.36848	0.816638
SIEC69	1.30256	1.32463	1.55162	0.930046	1.06063	1.2538	1.01803	0.972768		SIEC69	1.72541	1.44307	1.32982	0.990309
SIEC73	1.13514	1.54499	1.37898	1.09843	1.17092	1.01706	1.12681	0.662646		SIEC73	1.75378	1.51472	1.19089	0.746679
SIEC74	0.989611	1.37871	1.1699	0.971549	1.17849	0.834013	0.940684	0.628606		SIEC74	1.36439	1.13661	0.982877	0.59132
SIEC77	1.04081	1.06422	0	0	0	0	0.803401	0.536951		SIEC77	1.10765			0.431386
SIEC80	1.00306	1.37148	0.788751	1.18624	0.751713	0.8105	0.59382	0.484758		SIEC80	1.37567	0.935645	0.609263	0.287859
SIEC81	0.995781	1.24642	1.00223	0.756016	0.708345	0.945114	0.960591	0.702068		SIEC81	1.24116	0.757701	0.669467	0.6744
SIEC82	0.467947	0.982584	0.641042	1.10899	1.067	1.15393	0.744803	0.584307		SIEC82	0.459797	0.710909	1.23124	0.435194
SIEC84	1.82389	2.563	1.516	6.77089	1.35408	1.03883	0.467897	0.288623		SIEC84	4.67464	10.2647	1.40666	0.135046
SIEC85	2.21127	2.21332	2.08333	4.66736	1.01275	1.15512	0.717695	0.49725		SIEC85	4.89424	9.72364	1.16984	0.356874
SIEC88	1.3399	1.5281	0.828659	2.35052	0.645605	0.78781	0.710054	0.500922		SIEC88	2.04749	1.94778	0.508614	0.355682
SIEC89	7.16314	5.41947	1.00103	2.20224	5.32899	10.0336	2.11122	2.04334		SIEC89	38.8204	2.2045	53.4688	4.31393
SIEC90	1.03492	1.1081	0.95751	1.04877	0.807662	1.3585	0.931942	0.931296		SIEC90	1.14679	1.0042	1.09721	0.867914
SIEC91	2.6885	4.07622	1.8938	8.90188	0.766989	0.931349	0.514033	0.565821		SIEC91	10.9589	16.8584	0.714334	0.29085
SIEC92	1.36951	1.36871	0.922046	1.04419	0.54157	0.505761	0.757197	0.498625		SIEC92	1.87447	0.962792	0.273905	0.377558
SIEC93	1.67985	2.37461	1.46945	4.44494	1.1032	0.892821	0.946382	0.551066		SIEC93	3.98899	6.53161	0.984956	0.521519
SIEC95	2.192	2.19757	1.17678	3.66995	1.26159	0.953791	0.822232	0.639275		SIEC95	4.81707	4.31871	1.20329	0.525633
SIEC96	1.78103	1.17053	0.72603	0.707316	0.995198	0.811461	1.2839	0.98832		SIEC96	2.08476	0.513533	0.807565	1.2689
SIEC98	0.960057	0.809905	1.3895	1.11197	0.897189	0.844213	1.00435	0.905398		SIEC98	0.777556	1.54507	0.757418	0.909333
SIEC99	1.30289	1.27246	1.35734	2.13758	2.34368	2.8792	0.984652	0.877671		SIEC99	1.65788	2.90141	6.74793	0.864201
SIEC100	1.18556	1.2987	1.57394	1.77885	1.32194	1.44317	0.927599	0.794159		SIEC100	1.5397	2.79981	1.90779	0.736661
SIEC101	1.9133	1.9035	1.02395	1.64075	1.45561	1.35758	0.899348	0.96649		SIEC101	3.64197	1.68004	1.97611	0.869211
SIEC102	1.74633	1.96535	1.14391	2.99829	1.36504	1.39507	0.939094	0.719323		SIEC102	3.43214	3.42976	1.90432	0.675512
SIEC103	1.12277	1.52717	0.2169	0.877697	0	0	0	0		SIEC103	1.71467	0.190373
SIEC104	1.43484	1.17033	1.25341	1.10183	0.955181	0.954009	0.869355	0.857073		SIEC104	1.67924	1.38104	0.911251	0.745101
SIEC105	0.70399	0.829806	1.57609	1.25088	1.19146	1.40681	1.16977	1.07302		SIEC105	0.584175	1.97149	1.67616	1.25519
SIEC107	1.76573	1.77178	0.982115	1.04232	1.34621	1.53079	0.557398	0.594497		SIEC107	3.12849	1.02368	2.06076	0.331372
SIEC108	1.43466	1.03096	0.741353	0.833169	1.16388	1.37258	0.614665	0.98478		SIEC108	1.47909	0.617672	1.59751	0.60531
SIEC109	1.95774	1.52227	0.968609	1.02645	1.42124	1.55968	0.779718	1.15169		SIEC109	2.9802	0.994233	2.21669	0.897991
SIEC111	0.634515	0.935626	1.28704	1.28921	1.36879	1.48054	1.67866	1.0109		SIEC111	0.593669	1.65926	2.02655	1.69696
SIEC112	0.887095	1.06395	0	0	1.11645	1.53553	0.810721	0.714166		SIEC112	0.943829		1.71434	0.578989
SIEC113	2.75295	5.13298	1.00075	1.97825	1.1914	1.36879	0.880968	0.77692		SIEC113	14.1309	1.97973	1.63077	0.684441
SIEC114	1.73957	2.30856	0.975561	2.47801	0.985201	1.24165	0.793915	1.07745		SIEC114	4.0159	2.41745	1.22327	0.8554
SIEC116	1.19463	1.03356	1.06269	1.05557	0.835161	0.873413	0.396871	0.446566		SIEC116	1.23473	1.12175	0.729441	0.177229
SIEC117	1.07136	1.60424	1.89198	4.51878	0.894593	1.00197	0.685345	1.10207		SIEC117	1.71872	8.54946	0.896358	0.755297
SIEC119	1.10395	1.51579	0.910583	0.995526	0.456346	0.857665	0.261101	0.563771		SIEC119	1.67335	0.906509	0.391392	0.147201
SIEC120	1.5726	1.49181	1.01927	1.2217	0.698922	1.13606	0.510802	1.16631		SIEC120	2.34602	1.24525	0.794019	0.595754
SIEC121	1.30142	1.57836	0.85011	2.13149	1.11429	1.63428	0.445518	1.09051		SIEC121	2.05411	1.812	1.82107	0.485841
SIEC122	1.81771	3.25395	1.5555	5.65508	1.0344	1.76012	0.752556	0.866426		SIEC122	5.91474	8.79647	1.82066	0.652034
SIEC123	0.7786	1.02157	1.66565	2.06113	1.24947	1.78514	0.886817	1.67177		SIEC123	0.795393	3.43312	2.23049	1.48255
SIEC124	1.6047	2.61827	2.11549	6.60517	0.798609	1.14053	0.858617	0.815536		SIEC124	4.20155	13.9732	0.910838	0.700233
SIEC125	1.39493	1.54406	0.999273	0.970578	0.358292	0.786416	0.627187	1.76257		SIEC125	2.15387	0.969872	0.281767	1.10546
SIEC126	1.75064	1.4521	1.45679	1.07485	0.794976	1.16025	0.818988	1.27085		SIEC126	2.54211	1.56583	0.922368	1.04081
SIEC128	1.33747	1.74974	1.12332	1.44636	1.15926	1.80528	0.731508	1.60377		SIEC128	2.34022	1.62474	2.09279	1.17317
SIEC130	0.501853	0.914148	0.525646	1.38251	0.745351	1.26335	0.320526	0.45863		SIEC130	0.458768	0.726711	0.941643	0.147003
SIEC131	1.40726	1.80498	0.720386	0.70645	0.97827	1.20802	1.00104	1.15393		SIEC131	2.54008	0.508917	1.18177	1.15513
SIEC132	1.36526	1.64915	0.907374	1.00306	0.441737	0.86814	0.807337	1.07936		SIEC132	2.25152	0.910148	0.383489	0.871404
SIEC133	1.56633	1.43601	0.708981	0.861977	1.02171	1.6463	0.716939	1.49432		SIEC133	2.24927	0.611126	1.68204	1.07134
SIEC134	1.78179	1.79063	1.61768	2.19522	1.63463	2.5108	0.590538	2.05196		SIEC134	3.19053	3.55117	4.10423	1.21176
SIEC135	0.749749	0.892128	1.31464	1.68767	1.16422	1.51957	0.983793	1.27314		SIEC135	0.668872	2.21868	1.76912	1.2525
SIEC136	1.80079	3.61918	1.77936	10.7876	0.956155	1.36497	0.841026	1.19696		SIEC136	6.51738	19.195	1.30512	1.00667
SIEC137	0.868397	1.26371	0.990466	2.09058	1.01547	0.578648	0.598202	0.484201		SIEC137	1.0974	2.07065	0.5876	0.28965
SIEC138	1.1016	1.83175	0.743904	1.09658	1.29807	0.649181	1.045	0.770561		SIEC138	2.01784	0.815748	0.842681	0.805234
SIEC141	1.76316	0.838958	0.549773	0.755371	0.984001	0.587087	0.942931	0.717792		SIEC141	1.47922	0.415283	0.577694	0.676828
SIEC142	1.89214	2.36029	0.798348	5.88286	0.923249	0.743755	0.793121	0.802246		SIEC142	4.466	4.69658	0.686671	0.636278
SIEC144	1.12336	0.727264	1.22437	0.914696	2.24788	1.75538	1.13755	1.63858		SIEC144	0.816976	1.11992	3.94589	1.86397
SIEC145	0.659279	1.0125	0.445256	0.79826	2.28584	1.53063	0.973098	1.21531		SIEC145	0.667519	0.35543	3.49877	1.18262
SIEC147	1.54812	0.991516	0.915469	0.873918	2.54173	1.80835	1.22919	1.46297		SIEC147	1.53499	0.800046	4.59633	1.79828
SIEC149	3.70481	4.28044	0.592012	5.20683	1.76278	1.16798	0.491235	0.500847		SIEC149	15.8582	3.08251	2.05888	0.246034
SIEC150	1.65917	1.45554	1.22139	1.15369	1.35241	1.26254	0.813129	0.848328		SIEC150	2.41499	1.4091	1.70747	0.6898

### Sheet: confirmation screen
	Ratio SIEC / ev
			ORIGINAL		REP1		REP2		REP3
	effector	SIEC (treated) / ev (treated)	SIEC (mock) / ev (mock)	SIEC (treated) / ev (treated)	SIEC (mock) / ev (mock)	SIEC (treated) / ev (treated)	SIEC (mock) / ev (mock)	SIEC (treated) / ev (treated)	SIEC (mock) / ev (mock)		two-tailed, unpaired t.test SIEC/ev	confirmed (%)	not confirmed (%)
DREB2a	ev	1	1	1	1	1	1	1	1	DREB2a
	SIEC122	1.81771	3.25395	0.932514	1.50145	0.882765	1.59825	1.2101	1.93694		0.0474817	70	30
	SIEC136	1.80079	3.61918	1.12992	1.6016	1.36798	2.06091	1.0136	1.41373		0.03729
	SIEC3	2.52048	3.36536	1.12426	1.67538	1.06463	0.920697	1.40129	1.92017		0.039228
	SIEC35	2.98312	3.66067	0.499935	0.746168	0.305928	0.527882	0.257869	0.491809		0.709014
	SIEC91	2.6885	4.07622	1.23983	1.64319	1.66736	3.00634	1.43122	2.58326		0.00702997
	SIEC113	2.75295	5.13298	1.0815	1.70691	1.05358	1.67477	0.83771	1.1894		0.108489
	SIEC33	3.68889	4.12245	1.04045	1.62487	1.11541	1.92675	1.2879	1.96711		0.0332599
	SIEC149	3.70481	4.28044	0.534197	0.913831	0.329259	0.694901	0.280322	0.669069		0.47731
	SIEC89	7.16314	5.41947	10.9822	18.8354	2.65519	5.42802	3.36215	7.99496		0.00811362
	SIEC10	15.1849	15.2344	10.7926	28.7637	2.0499	6.10874	2.56406	6.78454		0.0153234
												confirmed (%)	not confirmed (%)
PHI1	ev	1	1	1	1	1	1	1	1	PHI1
	SIEC65	0.247146	0.374881	0.207315	0.144882			0.0945387	0.144046		6.51349e-06	50	50
	SIEC67	0.358103	0.376803	0.422807	0.38764	0.213094	0.246492	0.246587	0.281596		4.75542e-08
	SIEC92	0.54157	0.505761	0.49474	0.666547	0.480197	0.294004	0.273523	0.221219		1.71084e-05
	SIEC125	0.358292	0.786416	0.538239	0.427061	0.555201	0.655053	0.362457	0.403459		4.08586e-05
	SIEC144	2.24788	1.75538	1.26002	1.35015	0.688429	0.594366	0.512912	0.63032		0.580629
	SIEC134	1.63463	2.5108	0.701937	0.832902	0.675308	0.565573	0.798159	0.910568		0.747517
	SIEC147	2.54173	1.80835	0.464142	0.561048	0.780702	0.737074	0.808903	0.790265		0.817141
	SIEC99	2.34368	2.8792	1.05411	0.867067	0.477674	0.933012	0.445789	0.841376		0.488053
	SIEC89	5.32899	10.0336	1.68783	1.66623	0.718468	2.78504	0.522666	1.10855		0.127032
	SIEC10	6.95194	15.3184	3.26358	3.47226	0.731394	4.12539	1.18665	4.58442		0.0459808
