## Supplemental table 5 for "Symbiont effectors modulate plant signalling to increase host stress resilience"

### Sheet: Supplementary Table 5
Supplementary Table 5. Phenotyping of Arabidopsis thaliana mutants
Worksheet	Details
root sensitivity	Phenotyping of significant mannitol and NaCl concentrations on root length
abiotic Phenotyping	Phenotyping summary of 35S::SIEC lines and SIEC-target knockout lines predicted to have abiotic stress phenotypes based on their effect on markers in protoplasts and host targets
pathogen Phenotyping	Phenotyping summary of 35S::SIEC pathogen assays

### Sheet: root sensitivity
mannitol root sensitivity
mannitol concentration	average root length (cm)	SE	n	p-value
control	4.07892	0.116291	24
50 mM	2.55096	0.0862785	27	2.0173e-14
100 mM	1.73486	0.0588638	22	1.94731e-21
150 mM	1.67043	0.0519765	35	1.6763e-28
200 mM	1.28169	0.0432962	29	1.41806e-29
NaCl root sensitivity
NaCl concentration	average root length (cm)	SE	n	p-value
control	3.74776	0.0991797	25
25 mM	4.13778	0.128574	23	0.0193435
50 mM	3.03542	0.12512	24	4.74352e-05
100 mM	1.84456	0.119423	18	2.39124e-15
150 mM	1.33481	0.0332328	36	2.46081e-34

### Sheet: abiotic Phenotyping
	primary root growth effect				hypocotyl growth effect				primary root growth tolerance mannitol			p-value t.test				primary root growth tolerance NaCl			p-value t.test				lateral root number control effect				lateral root number drought effect			p-value t.test					lateral root distance control effect				lateral root distance drought effect			p-value t.test
	mean (%)	SE (%)	n	mean p-value t.test of at least 3 replicates	mean (%)	SE (%)	n	mean p-value t.test of at least 3 replicates	mean (%)	SE (%)	n	repeat 1	repeat 2	repeat 3	repeat 4	mean (%)	SE (%)	n	repeat 1	repeat 2	repeat 3	repeat 4	mean (%)	SE (%)	n	mean p-value t.test of at least 3 replicates	mean (%)	SE (%)	n	repeat 1	repeat 2	repeat 3	repeat 4	repeat 5	mean (%)	SE (%)	n	mean p-value t.test of at least 3 replicates	mean (%)	SE (%)	n	repeat 1	repeat 2	repeat 3	repeat 4	repeat 5
GFP	1.86517e-14	1.25709	124		7.15655e-15	1.24744	139		2.40491e-15	1.52532	130					-5.42064e-15	1.61223	97					0	10.51	137		1.08671e-14	4.79931	136						-2.17831e-15	4.02285	137		-5.0156e-15	4.52536	136
SIEC4	25.611	2.15229	86	2.82576e-22	18.0254	2.0479	75	8.19042e-12	4.63611	3.3939	41	0.492405	0.908303	0.0290602		2.50262	2.71587	56	0.00736143	0.0334565	0.105645		201.89	24.4106	102	0.00328242	-58.5205	3.09937	83	0.000278747	0.00190176	0.000685914	0.002603	2.62248e-06	-33.9218	5.68794	54	0.0187341	84.7593	13.1832	83	0.00589948	4.98777e-05	0.00259581	0.0438227	0.00070742
SIEC40	25.8892	1.94002	99	1.32479e-24	-3.56954	2.26597	75	0.170161	38.614	3.31454	100	3.33305e-09	6.22189e-07	1.18895e-05		20.5851	2.06703	84	7.08225e-10	1.75773e-05	0.0336389		191.034	24.6691	104	0.00156326	-56.9339	3.12846	159	6.74083e-06	0.000773996	0.00145159	3.10716e-05	7.43353e-09	5.04891	5.86318	107	0.412074	137.14	12.9642	125	0.00850235	7.26174e-06	6.02614e-08	3.40324e-05
SIEC58	24.7244	1.20254	160	2.11642e-34	23.8368	2.16132	91	3.64044e-17	32.0221	2.90144	100	4.31763e-05	1.96236e-05	4.74121e-12		22.3014	1.40165	126	1.69591e-06	6.17567e-09	0.0135727	6.09139e-11	237.752	16.1727	160	0.000441104	-53.9571	1.92373	118	0.000130579	1.23443e-08	8.25515e-06	9.89396e-05		-53.4227	1.55651	147	7.63059e-06	80.9312	6.04007	119	0.00586272	8.7499e-06	6.60199e-10	1.42169e-08
SIEC69	24.6869	1.9036	101	2.81236e-23	5.28449	1.89874	78	0.021421	40.2193	2.41369	124	1.22984e-11	1.49292e-05	2.37524e-14	1.26057e-08	22.635	1.35439	95	4.24583e-07	2.63556e-06	9.49826e-11		206.788	23.9566	100	0.00081206	-46.2261	2.88049	95	0.0364422	1.26135e-05	9.97218e-06			-15.2291	5.20166	103	0.208861	77.7399	9.02951	92	0.000125444	0.0112522	7.56127e-08
SIEC91	16.998	1.66748	96	1.08131e-14	15.3069	1.92601	78	5.33909e-10	19.8298	2.24014	119	2.67824e-07	0.0142868	0.00771141	0.00279768	28.6326	2.76934	87	1.56443e-10	0.000235677	4.60467e-05		24.4363	12.0884	101	0.512646	7.80348	6.19677	81	0.267479	0.0674562	0.493276			2.16011	5.7377	106	0.44614	15.3579	7.51007	81	0.118267	0.656375	0.779237
SIEC93	21.7399	1.32356	152	5.23378e-26	22.336	1.74996	68	5.77209e-19	39.8018	2.34302	132	6.4907e-12	3.39837e-06	3.49246e-07	6.99007e-14	30.6186	1.81903	86	4.8184e-09	1.16117e-06	3.12627e-10		146.391	15.9092	134	0.000914933	-45.3828	3.31596	92	0.0465602	0.00105084	8.87162e-06			-17.6488	5.13813	90	0.182542	80.845	9.81114	129	2.11682e-07	0.0374795	0.00403594	0.000520891
	primary root growth effect				primary root growth tolerance mannitol				primary root growth tolerance NaCl
	mean (%)	SE (%)	n	p-value t.test of at least 3 replicates	mean (%)	SE (%)	n	mean p-value t.test of at least 3 replicates	mean (%)	SE (%)	n	p-value t.test of at least 3 replicates
Col-0	5.38116e-11	0.605979	223		3.89103e-11	1.03542	257		2.00913e-10	0.901874	219
asil1	-30.4639	2.63877	44	5.16489e-15	-1.95419	6.63188	18	0.774303	3.49104	5.24045	35	0.51566
drb4	-9.58919	0.876997	118	9.33912e-17	9.65805	2.23976	114	0.000133021	8.75868	1.07994	122	1.79519e-09
tcp9	-11.3322	1.66772	125	1.82257e-09	4.11115	1.98439	141	0.0676104	23.5113	2.48439	121	1.58541e-15
zfp5	-0.403316	1.3294	127	0.782823	8.22238	1.84591	80	0.000160926	30.8172	1.61817	107	8.47587e-38
increased
reduced

### Sheet: pathogen phenotyping
Phytophthora parasiticaroot infection ratio relative to Col-0
				p-value t.test
	mean	SE	n	repeat 1	repeat 2	repeat 3		increased
Col-0	1	0.0124385	534					reduced
SIEC24	0.783499	0.0204952	150	0.00552585	0.000145965	3.89805e-05
SIEC30	1.46268	0.0812142	19	0.0105387	0.00661012
SIEC33	1.34663	0.0500383	50	1.20168e-05	0.00411461
SIEC47	1.14374	0.0358343	70	0.01715	0.045329
SIEC90	0.814703	0.0233339	74	0.00079625	7.47436e-05
SIEC96	1.48539	0.0693816	49	1.23004e-06	0.00176582
SIEC99	1.22484	0.0414494	73	0.00789163	0.00819136
SIEC119	0.864023	0.0207005	102	0.00973008	0.00615541
SIEC125	0.872122	0.0183775	88	0.00427631	0.00986525
SIEC130	0.883141	0.0172734	72	0.0334565	0.00419281
Botrytis cinerea leaf infection ratio relative to Col-0
				p-value t.test
	mean	SE	n	repeat 1	repeat 2
Col-0	1	0.109557	93
SIEC08	0.356999	0.0935652	17	0.0123192	0.00354356
SIEC19	0.702487	0.069239	37	0.020958	0.0110765
SIEC21	3.93583	0.62565	16	5.71454e-05	0.0189199
Rhizoctoni solani seedling survivial relative to Col-0
				p-value t.test
	mean	SE	n	repeat 1	repeat 2
Col-0	1	0.25232	19
SIEC46	0.214364	0.0765155	6	0.0308488	0.0277072
SIEC82	4.22003	1.37885	7	0.0326269	0.00243209
