## Supplemental table 6 for "Symbiont effectors modulate plant signalling to increase host stress resilience"

### Sheet: Supplementary Table 3
Supplementary Table 3. qRT-PCR raw data.
Worksheet	Details
qRT-PCR	raw qRT-PCR data and calculation of SIEC/GFP expression in Arabidopsis seedlings

### Sheet: qRT-PCR
							Absolute Expression					Relative Expression
							Exp. Rel. to Housekeeping				Fold change
Sample	UBQ5 Cт	EF1a Cт	Average Geomean	Gene of interest Cт	ΔCT	Average	2^-ΔCT	Average	SD	SE	ΔΔCT	2^-ΔΔCT	AVERAGE	SD	SE
GFP	17.8011	18.2368	18.0391	35.5774	17.5382	17.844	5.25373e-06	4.30817e-06	8.75703e-07	5.05587e-07	-0.305806	1.23611	1.01363	0.206037	0.118956
GFP	17.8679	18.5196		36.153	18.1139		3.52509e-06				0.269877	0.82939
GFP		17.9819		35.9191	17.88		4.14568e-06				0.0359294	0.975403
35S::SIEC04	17.7178	16.9209	17.4396	18.8282	1.3886	1.52027	0.381936	0.350792	0.0465198	0.0268582	-16.4554	89862.7	82535.1	10945.3	6319.25
35S::SIEC04	17.8678	17.4697		19.1896	1.74992		0.297317				-16.0941	69953.4
35S::SIEC04		16.8899		18.8619	1.42228		0.373123				-16.4218	87789.2
GFP	17.8011	18.2368	18.0391	40	21.9609	21.9609	2.44974e-07	2.44974e-07	0	0	0	1	1	0	0
GFP	17.8679	18.5196		40	21.9609		2.44974e-07				0	1
GFP		17.9819		40	21.9609		2.44974e-07				0	1
35S::SIEC40	18.221	17.6141	17.9907	17.6667	-0.324016	-0.279142	1.25181	1.21618	0.0980905	0.0566326	-22.2849	5.10998e+06	4.96455e+06	400413	231178
35S::SIEC40	18.2604	18.0673		17.8463	-0.144383		1.10526				-22.1053	4.51175e+06
35S::SIEC40		17.551		17.6217	-0.369027		1.29148				-22.3299	5.27192e+06
GFP	17.8011	18.2368	18.0391	40	21.9609	21.9609	2.44974e-07	2.44974e-07	0	0	0	1	1	0	0
GFP	17.8679	18.5196		40	21.9609		2.44974e-07				0	1
GFP		17.9819		40	21.9609		2.44974e-07				0	1
35S::SIEC58	17.8505	17.2127	17.6175	18.4421	0.824622	0.710956	0.56463	0.620849	0.14038	0.0810487	-21.1362	2.30486e+06	2.53435e+06	573043	330847
35S::SIEC58	18.0397	17.8105		18.5684	0.950949		0.517292				-21.0099	2.11162e+06
35S::SIEC58		16.8643		17.9748	0.357297		0.780626				-21.6036	3.18657e+06
GFP	17.8011	18.2368	18.0391	34.383	16.3439	16.344	1.20225e-05	1.20214e-05	1.43849e-09	8.30513e-10	-0.00012207	1.00008	1	0.00011966	6.9086e-05
GFP	17.8679	18.5196		34.3833	16.3442		1.20204e-05				0.00012207	0.999915
GFP		17.9819
35S::SIEC69	17.7024	17.5367	17.6608	17.3104	-0.350341	-0.478858	1.27486	1.40375	0.211865	0.12232	-16.6944	106049	116771	17623.9	10175.2
35S::SIEC69	17.8562	17.635		17.2955	-0.365275		1.28813				-16.7093	107152
35S::SIEC69		17.4574		16.9398	-0.720958		1.64828				-17.065	137111
GFP	17.8011	18.2368	18.0391	37.0291	18.99	20.7027	1.92064e-06	8.64414e-07	9.19263e-07	5.30737e-07	-1.71268	3.27768	1.47517	1.56878	0.905735
GFP	17.8679	18.5196		39.1963	21.1571		4.27632e-07				0.454465	0.729781
GFP		17.9819		40	21.9609		2.44974e-07				1.25821	0.418062
35S::SIEC91	17.6584	17.5269	17.6313	18.6957	1.06437	1.07088	0.47818	0.476579	0.0279463	0.0161348	-19.6383	816044	813310	47692	27535
35S::SIEC91	17.7348	18.0152		18.7902	1.15886		0.447866				-19.5438	764310
35S::SIEC91		17.1569		18.6207	0.989393		0.50369				-19.7133	859577
GFP	17.8011	18.2368	18.0391	40	21.9609	21.9609	2.44974e-07	2.44974e-07	0	0	0	1	1	0	0
GFP	17.8679	18.5196		40	21.9609		2.44974e-07				0	1
GFP		17.9819		40	21.9609		2.44974e-07				0	1
35S::SIEC93	18.1981	20.536	19.399	19.5522	0.153203	0.385008	0.899252	0.771556	0.117095	0.067605	-21.8077	3.67081e+06	3.14955e+06	477992	275969
35S::SIEC93	18.4893	21.0156		19.8214	0.422368		0.746199				-21.5385	3.04604e+06
35S::SIEC93		19.9939		19.9785	0.579455		0.669217				-21.3814	2.73179e+06
35S::SIEC40	17.9557	18.1121	18.0856	27.5956	9.50996	9.68277	0.00137157	0.00124901	0.000329609	0.0001903	-0.172806	1.12725	1.02652	0.270896	0.156402
35S::SIEC40	18.4383	18.9441		28.2429	10.1573		0.000875679				0.474544	0.719694
35S::SIEC40	17.4434	17.6232		27.4666	9.38103		0.00149978				-0.301737	1.23263
GFP	17.7827	18.2245	18.0285	18.2514	0.222951	0.460968	0.856811	0.739425	0.161876	0.0934594	-9.45982	704.187	607.711	133.041	76.8115
GFP	18.3111	18.8581		18.8786	0.850068		0.554758				-8.8327	455.939
GFP	17.0844	17.9257		18.3384	0.309884		0.806706				-9.37288	663.008
