## Supplemental table 7 for "Symbiont effectors modulate plant signalling to increase host stress resilience"

### Sheet: Supplementary Table 4
Supplementary Table 4. Primers used in this study
Worksheet	Details
Primers	primers used in this study

### Sheet: Primers
qRT-PCR SIEC expression
AtUBQ5-4fwd	CCAAGCCGAAGAAGATCAAG
AtUBQ5-4rev	ATGACTCGCCATGAAAGTCC
AtEF1alphafwd	CTGTTGTAACAAGATGGATGCC
AtEF1alpharev	CCCTCGAATCCAGAGATTGG
GFPfwd	ATCTTCTTCAAGGACGACGG
GFPrev	CTTCAGCTCGATGCGGT
SIEC04fwd	GAGACAAGCAAGAACATGTCG
SIEC04rev	GGCAGAAGAATGGATAATCTTGTC
SIEC40fwd	ACCACTTTCATTTGCGACC
SIEC40rev	AGTAAGACCGTCAGAAGCC
SIEC58fwd	CTCCTACTCTTGATACGCCAG
SIEC58rev	AGCATCCTTCTCCTCAATAGTG
SIEC69fwd	ACCATACGAATCTTCATCAGCA
SIEC69rev	AATCCAACTCGTCTATGCTCC
SIEC91fwd	CATTTGTATCTTCTCCTTCGCC
SIEC91rev	AAGCATCCTATCGCCACC
SIEC93fwd	GGAACGGATGTGACGCT
SIEC93rev	TCTCAAGTAAGACGCCTGTG
